# A targeted CRISPR-Cas9 mediated F0 screen identifies genes involved in establishment of the enteric nervous system

**DOI:** 10.1101/2023.12.28.573581

**Authors:** Rodrigo Moreno-Campos, Eileen W. Singleton, Rosa A. Uribe

**Author notes:** Corresponding author: Rosa A. Uribe.

## Abstract

The vertebrate enteric nervous system (ENS) is a crucial network of enteric neurons and glia resident within the entire gastrointestinal tract (GI). Overseeing essential GI functions such as gut motility and water balance, the ENS serves as a pivotal bidirectional link in the gut-brain axis. During early development, the ENS is primarily derived from enteric neural crest cells (ENCCs). Disruptions to ENCC development, as seen in conditions like Hirschsprung disease (HSCR), lead to absence of ENS in the GI, particularly in the colon. In this study, using zebrafish, we devised an *in vivo* F0 CRISPR-based screen employing a robust, rapid pipeline integrating single-cell RNA sequencing, CRISPR reverse genetics, and high-content imaging. Our findings unveil various genes, including those encoding for opioid receptors, as possible regulators of ENS establishment. In addition, we present evidence that suggests opioid receptor involvement in neurochemical coding of the larval ENS. In summary, our work presents a novel, efficient CRISPR screen targeting ENS development, facilitating the discovery of previously unknown genes, and increasing knowledge of nervous system construction.
