## Supplementary Table 1 for "A targeted CRISPR-Cas9 mediated F0 screen identifies genes involved in establishment of the enteric nervous system"

### Sheet: Sheet1
Target gene	sgRNA name	crRNA spacer sequence	crRNA GRCz11 position	Chromosome	PAM sequence	targeted exon	T7 forward primer name	T7 forward primer sequence	T7 reverse primer name	T7 reverse primer sequence
ret	ret-25473393	UUACACAGAGAACAUCUACG	25603840-25603859	chr13	TGG	exon 2/19	PCR_Synth_Ret_Fwd	gcccatattaattgtttgcaac	PCR_Synth_Ret_Rev	gcagaatatcaagcagaacac
vipb	vipb-43114056	UUCAUCAAGAGCGCCGGGUC	43406314-43406333	chr11	TGG	exon 2/5	PCR_Synth_vipb_Fwd	ccctccagaaatccataaagcatgc	PCR_Synth_vipb_Rev	ACGGTCTTCAGTGCTGTCTCGT
pbx3b	pbx3b+34076501	GCCGAGAGUCUGCAUGAUCC	34051480-34051499	chr8	GGG	exon 1/9	PCR_Synth_pbx3b_Fwd	CCCGCGCGCTCGACTCATAAAT	PCR_Synth_pbx3b_Rev	CGGTTCCGTCGTGTCCATGTGG
etv1	etv1-34337357	TTTCTCTCAGTGGGGCTCCA	34195323-34195342	chr15	CGG	exon 6/13	PCR_Synth_etv1_Fwd	actgaagccaaatctggagcat	PCR_Synth_etv1_Rev	AGTCACTTTACTCTTTACCGGTCA
nos1	nos1-11706033	UUUGUGACUUUCAGAGACCU	12206247-12206266	chr5	TGG	exon 3/27	PCR_Synth_nos1_Fwd	cccgatatcttcgtttgtgtgg	PCR_Synth_nos1_Rev	GGTCATCAAACACTCTGTCGT
oprl1	oprl1+8448293	UAAAGCCGAUGGAAUCAUUU	8372140-8372159	chr23	GGG	exon 2/4	PCR_Synth_oprl1_Fwd	TCATGTCACATGACCACAAAA	PCR_Synth_oprl1_Rev	CCTGATGATGACATACATGACC
oprd1b	oprd1b-34206944	UCGCUGACAGUCACUGUUGG	34160971-34160990	chr16	AGG	exon 1/3	PCR_Synth_oprd1b_Fwd	GGAGTTGATGTCCTTAAATCTGCTG	PCR_Synth_oprd1b_Rev	CCACTGCAATCTATGTACAAGACCA
gfra1a	gfra1a-20387172	AGAUGUGCUGUUAUCUGCCG	20518151-20518170	chr13	AGG	exon 2/3	PCR_Synth_gfra1a _Fwd	GACCTGAATGAGGAAGGATTA	PCR_Synth_gfra1a _Rev	TCCTTGACTACTGATTTTGGT
ache	ache+25811660	CAAAAUAUCUGAGGUCUUCA	26082836-26082855	chr7	TGG	exon 2/5	PCR_Synth_ache_Fwd	CCTCAAAAATAGAACCCCATACA	PCR_Synth_ache_Rev	GCCATCATAGACATCAAGAGAG
vgf	vgf+25955261	ACAUAUGUGCGGUCAUGACC	26226437-26226456	chr7	TGG	exon 2/2	PCR_Synth_vgf_Fwd	GCACCTTGAGATCAAATTTGAGCC	PCR_Synth_vgf_Rev_Small	CACTGGACTAAAGGCTGCAGG
flot1a	flot1a-7023167	UGUCCUUGAAUCUUCAUCUG	6942089-6942108	chr19	AGG	exon 5/12	PCR_Synth_flot1a_Fwd	CTGTAGATAGTCAGATGTTCTTGAT	PCR_Synth_flot1a_Rev_Small	GCAATTTCACTGTCTGACTTG
rufy3	rufy3+42319066	CUGCUUCAUUCUAGAUCCCA	42919202-42919221	chr5	AGG	exon 2/13	PCR_Synth_rufy3_Fwd	CAGGACATGTCACATTGAGAG	PCR_Synth_rufy3_Rev_Small	CAGACTCGATCAAGCCTTTAATG
